# A Data-Independent-Acquisition-based proteomic approach towards understanding the acclimation strategy of *Microchloropsis gaditana* CCMP526 in hypersaline conditions

**DOI:** 10.1101/2020.03.18.996223

**Authors:** Anbarasu Karthikaichamy, John Beardall, Ross Coppel, Santosh Noronha, Dieter Bulach, Ralf B. Schittenhelm, Sanjeeva Srivastava

## Abstract

Salinity is one of the significant factors that affect growth and cellular metabolism, including photosynthesis and lipid accumulation, in microalgae and higher plants. *Microchloropsis gaditana* CCMP526 can acclimatize to different salinity levels by accumulating compatible solutes, carbohydrates, and lipid as an energy storage molecule. We used proteomics to understand the molecular basis for acclimation of *M. gaditana* to increased salinity levels (55 and 100 PSU (Practical Salinity Unit). Correspondence analysis (CA) was used for identification of salinity-responsive proteins (SRPs). The highest number of altered proteins was observed in 100 PSU. Gene Ontology (GO) enrichment analysis revealed a separate path of acclimation for cells exposed to 55 and 100 PSU. Osmolyte and lipid biosynthesis was up-regulated in high saline conditions. However, concomitantly lipid oxidation pathways were also up-regulated at high saline conditions, providing acetyl-CoA for energy metabolism through the TCA cycle. Carbon fixation and photosynthesis were tightly regulated, while chlorophyll biosynthesis was affected under high salinity conditions. Importantly, temporal proteome analysis of salinity-challenged *M. gaditana* revealed vital salinity-responsive proteins which could be used for strain engineering for improved salinity resistance.
