## Supplemental table 2 for "A Data-Independent-Acquisition-based proteomic approach towards understanding the acclimation strategy of *Microchloropsis gaditana* CCMP526 in hypersaline conditions"

### Sheet: 0 h
Supplementary table S2. Functional category enrichment analysis (Fisher's Exact Test) of Microchloropsis gaditana CCMP526 grown in 55 PSU at different time points
Tags	GO ID	GO Name	GO Category	FDR	P-Value	Nr Test	Nr Reference	Non Annot Test	Non Annot Reference
[OVER]	GO:0006091	generation of precursor metabolites and energy	BIOLOGICAL_PROCESS	0.656545	0.0296636	20	99	189	1602
[OVER]	GO:0009056	catabolic process	BIOLOGICAL_PROCESS	0.656545	0.0037737	19	73	190	1628
[OVER]	GO:0072330	monocarboxylic acid biosynthetic process	BIOLOGICAL_PROCESS	0.656545	0.0331808	2	1	207	1700
[OVER]	GO:0015979	photosynthesis	BIOLOGICAL_PROCESS	0.656545	0.00240051	14	43	195	1658
[OVER]	GO:0004252	serine-type endopeptidase activity	MOLECULAR_FUNCTION	0.656545	0.0331808	2	1	207	1700
[OVER]	GO:1902494	catalytic complex	CELLULAR_COMPONENT	0.656545	0.0331808	2	1	207	1700
[OVER]	GO:0009579	thylakoid	CELLULAR_COMPONENT	0.656545	0.00917022	13	46	196	1655
[OVER]	GO:0005815	microtubule organizing center	CELLULAR_COMPONENT	0.656545	0.0119226	2	0	207	1701

### Sheet: 1 h
Supplementary table S2. Functional category enrichment analysis (Fisher's Exact Test) of Microchloropsis gaditana CCMP526 grown in 55 PSU at different time points
Tags	GO ID	GO Name	GO Category	FDR	P-Value	Nr Test	Nr Reference	Non Annot Test	Non Annot Reference
[OVER]	GO:0003735	structural constituent of ribosome	MOLECULAR_FUNCTION	3.0758e-09	4.27194e-12	32	51	169	1658
[OVER]	GO:0005840	ribosome	CELLULAR_COMPONENT	3.53221e-09	9.81171e-12	33	57	168	1652
[OVER]	GO:0006412	translation	BIOLOGICAL_PROCESS	3.10373e-07	6.89718e-09	35	88	166	1621
[OVER]	GO:0009579	thylakoid	CELLULAR_COMPONENT	0.0001067	3.55665e-06	19	40	182	1669
[OVER]	GO:0019843	rRNA binding	MOLECULAR_FUNCTION	0.000167948	5.83151e-06	11	12	190	1697
[OVER]	GO:0009536	plastid	CELLULAR_COMPONENT	0.000271446	9.8022e-06	29	93	172	1616
[OVER]	GO:0015979	photosynthesis	BIOLOGICAL_PROCESS	0.00334448	0.000143999	16	41	185	1668
[OVER]	GO:0006091	generation of precursor metabolites and energy	BIOLOGICAL_PROCESS	0.0906562	0.00479326	22	97	179	1612
[OVER]	GO:0005829	cytosol	CELLULAR_COMPONENT	0.160698	0.00915086	14	54	187	1655
[OVER]	GO:0003700	DNA-binding transcription factor activity	MOLECULAR_FUNCTION	0.180412	0.0110252	2	0	199	1709
[OVER]	GO:0006464	cellular protein modification process	BIOLOGICAL_PROCESS	0.403113	0.0291137	18	90	183	1619
[OVER]	GO:0022618	ribonucleoprotein complex assembly	BIOLOGICAL_PROCESS	0.485703	0.0397092	4	9	197	1700

### Sheet: 6 h
Supplementary table S2. Functional category enrichment analysis (Fisher's Exact Test) of Microchloropsis gaditana CCMP526 grown in 55 PSU at different time points
Tags	GO ID	GO Name	GO Category	FDR	P-Value	Nr Test	Nr Reference	Non Annot Test	Non Annot Reference
[OVER]	GO:0030154	cell differentiation	BIOLOGICAL_PROCESS	1	0.00324557	2	1	62	1845
[OVER]	GO:0000003	reproduction	BIOLOGICAL_PROCESS	1	0.00635085	2	2	62	1844
[OVER]	GO:0006950	response to stress	BIOLOGICAL_PROCESS	1	0.0156558	5	40	59	1806
[OVER]	GO:0051213	dioxygenase activity	MOLECULAR_FUNCTION	1	0.00324557	2	1	62	1845
[OVER]	GO:0050021	L-arabinonolactonase activity	MOLECULAR_FUNCTION	1	0.0335079	1	0	63	1846
[OVER]	GO:0005730	nucleolus	CELLULAR_COMPONENT	1	0.0236985	3	16	61	1830

### Sheet: 24 h
Supplementary table S2. Functional category enrichment analysis (Fisher's Exact Test) of Microchloropsis gaditana CCMP526 grown in 55 PSU at different time points
Tags	GO ID	GO Name	GO Category	FDR	P-Value	Nr Test	Nr Reference	Non Annot Test	Non Annot Reference
[OVER]	GO:0098869	cellular oxidant detoxification	BIOLOGICAL_PROCESS	1	0.0464081	1	2	29	1878
[OVER]	GO:0045174	glutathione dehydrogenase (ascorbate) activity	MOLECULAR_FUNCTION	1	0.0157068	1	0	29	1880
[OVER]	GO:0004746	riboflavin synthase activity	MOLECULAR_FUNCTION	1	0.0157068	1	0	29	1880

### Sheet: 72 h
Supplementary table S2. Functional category enrichment analysis (Fisher's Exact Test) of Microchloropsis gaditana CCMP526 grown in 55 PSU at different time points
Tags	GO ID	GO Name	GO Category	FDR	P-Value	Nr Test	Nr Reference	Non Annot Test	Non Annot Reference
[OVER]	GO:0007010	cytoskeleton organization	BIOLOGICAL_PROCESS	0.810471	0.00967956	2	5	41	1862
[OVER]	GO:0007155	cell adhesion	BIOLOGICAL_PROCESS	0.810471	0.0225131	1	0	42	1867
[OVER]	GO:0019511	peptidyl-proline hydroxylation	BIOLOGICAL_PROCESS	0.810471	0.0225131	1	0	42	1867
[OVER]	GO:0004656	procollagen-proline 4-dioxygenase activity	MOLECULAR_FUNCTION	0.810471	0.0225131	1	0	42	1867
[OVER]	GO:0031418	L-ascorbic acid binding	MOLECULAR_FUNCTION	0.810471	0.0225131	1	0	42	1867
[OVER]	GO:0005506	iron ion binding	MOLECULAR_FUNCTION	0.810471	0.0225131	1	0	42	1867
[OVER]	GO:0046422	violaxanthin de-epoxidase activity	MOLECULAR_FUNCTION	0.810471	0.0225131	1	0	42	1867
[OVER]	GO:0006413	translational initiation	BIOLOGICAL_PROCESS	0.943007	0.0445309	1	1	42	1866
[OVER]	GO:0006259	DNA metabolic process	BIOLOGICAL_PROCESS	0.943007	0.0431837	2	13	41	1854
[OVER]	GO:0009405	pathogenesis	BIOLOGICAL_PROCESS	0.943007	0.0445309	1	1	42	1866
[OVER]	GO:0008168	methyltransferase activity	MOLECULAR_FUNCTION	0.943007	0.0421752	3	32	40	1835
[OVER]	GO:0003743	translation initiation factor activity	MOLECULAR_FUNCTION	0.943007	0.0445309	1	1	42	1866
[OVER]	GO:0005815	microtubule organizing center	CELLULAR_COMPONENT	0.943007	0.0445309	1	1	42	1866
