## Supplemental table 3 for "A Data-Independent-Acquisition-based proteomic approach towards understanding the acclimation strategy of *Microchloropsis gaditana* CCMP526 in hypersaline conditions"

### Sheet: 0 h
Supplementary table S3. Functional category enrichment analysis (Fisher's Exact Test) of Microchloropsis gaditana CCMP526 grown in 100 PSU at different time points
Tags	GO ID	GO Name	GO Category	FDR	P-Value	Nr Test	Nr Reference	Non Annot Test	Non Annot Reference
[OVER]	GO:0009579	thylakoid	CELLULAR_COMPONENT	9.78819e-06	1.35947e-08	37	22	494	1357
[OVER]	GO:0006091	generation of precursor metabolites and energy	BIOLOGICAL_PROCESS	1.80243e-05	5.49023e-08	60	59	471	1320
[OVER]	GO:0015979	photosynthesis	BIOLOGICAL_PROCESS	1.80243e-05	7.51011e-08	35	22	496	1357
[OVER]	GO:0016491	oxidoreductase activity	MOLECULAR_FUNCTION	0.0329159	0.000182866	107	184	424	1195
[OVER]	GO:0034655	nucleobase-containing compound catabolic process	BIOLOGICAL_PROCESS	0.553916	0.00769328	15	15	516	1364
[OVER]	GO:0016853	isomerase activity	MOLECULAR_FUNCTION	0.875215	0.0166312	27	40	504	1339
[OVER]	GO:0050662	coenzyme binding	MOLECULAR_FUNCTION	0.919891	0.020442	5	2	526	1377
[OVER]	GO:0006464	cellular protein modification process	BIOLOGICAL_PROCESS	0.935362	0.0326481	39	69	492	1310
[OVER]	GO:0044281	small molecule metabolic process	BIOLOGICAL_PROCESS	0.935362	0.0464686	88	185	443	1194
[OVER]	GO:0042592	homeostatic process	BIOLOGICAL_PROCESS	0.935362	0.031436	18	25	513	1354
[OVER]	GO:0016887	ATPase activity	MOLECULAR_FUNCTION	0.935362	0.0491219	20	31	511	1348
[OVER]	GO:0005509	calcium ion binding	MOLECULAR_FUNCTION	0.935362	0.0230722	4	1	527	1378

### Sheet: 1 h
Supplementary table S3. Functional category enrichment analysis (Fisher's Exact Test) of Microchloropsis gaditana CCMP526 grown in 100 PSU at different time points
Tags	GO ID	GO Name	GO Category	FDR	P-Value	Nr Test	Nr Reference	Non Annot Test	Non Annot Reference
[OVER]	GO:0006412	translation	BIOLOGICAL_PROCESS	0.0014022	1.75275e-05	18	105	77	1710
[OVER]	GO:0003735	structural constituent of ribosome	MOLECULAR_FUNCTION	0.0014022	7.03872e-06	15	68	80	1747
[OVER]	GO:0005840	ribosome	CELLULAR_COMPONENT	0.0014022	4.18449e-06	16	74	79	1741
[OVER]	GO:0042254	ribosome biogenesis	BIOLOGICAL_PROCESS	0.415852	0.0179048	4	17	91	1798
[OVER]	GO:0022618	ribonucleoprotein complex assembly	BIOLOGICAL_PROCESS	0.47407	0.0237035	3	10	92	1805
[OVER]	GO:0019843	rRNA binding	MOLECULAR_FUNCTION	0.477775	0.0245523	4	19	91	1796
[OVER]	GO:0019511	peptidyl-proline hydroxylation	BIOLOGICAL_PROCESS	0.559555	0.0497382	1	0	94	1815
[OVER]	GO:0010181	FMN binding	MOLECULAR_FUNCTION	0.559555	0.0497382	1	0	94	1815
[OVER]	GO:0004656	procollagen-proline 4-dioxygenase activity	MOLECULAR_FUNCTION	0.559555	0.0497382	1	0	94	1815
[OVER]	GO:0005506	iron ion binding	MOLECULAR_FUNCTION	0.559555	0.0497382	1	0	94	1815
[OVER]	GO:0031418	L-ascorbic acid binding	MOLECULAR_FUNCTION	0.559555	0.0497382	1	0	94	1815
[OVER]	GO:0043022	ribosome binding	MOLECULAR_FUNCTION	0.559555	0.0497382	1	0	94	1815
[OVER]	GO:0005829	cytosol	CELLULAR_COMPONENT	0.559555	0.0486595	7	61	88	1754

### Sheet: 6 h
Supplementary table S3. Functional category enrichment analysis (Fisher's Exact Test) of Microchloropsis gaditana CCMP526 grown in 100 PSU at different time points
Tags	GO ID	GO Name	GO Category	FDR	P-Value	Nr Test	Nr Reference	Non Annot Test	Non Annot Reference
[OVER]	GO:0006412	translation	BIOLOGICAL_PROCESS	0.438552	0.00735216	6	117	22	1765
[OVER]	GO:0003735	structural constituent of ribosome	MOLECULAR_FUNCTION	0.438552	0.0061282	5	78	23	1804
[OVER]	GO:0005840	ribosome	CELLULAR_COMPONENT	0.438552	0.00150706	6	84	22	1798

### Sheet: 24 h
Supplementary table S3. Functional category enrichment analysis (Fisher's Exact Test) of Microchloropsis gaditana CCMP526 grown in 100 PSU at different time points
Tags	GO ID	GO Name	GO Category	FDR	P-Value	Nr Test	Nr Reference	Non Annot Test	Non Annot Reference
[OVER]	GO:0004746	riboflavin synthase activity	MOLECULAR_FUNCTION	1	0.0251309	1	0	47	1862
[OVER]	GO:0008146	sulfotransferase activity	MOLECULAR_FUNCTION	1	0.0251309	1	0	47	1862

### Sheet: 72 h
Supplementary table S3. Functional category enrichment analysis (Fisher's Exact Test) of Microchloropsis gaditana CCMP526 grown in 100 PSU at different time points
Tags	GO ID	GO Name	GO Category	FDR	P-Value	Nr Test	Nr Reference	Non Annot Test	Non Annot Reference
[OVER]	GO:0005975	carbohydrate metabolic process	BIOLOGICAL_PROCESS	1	0.0341732	54	24	1068	764
[OVER]	GO:0055085	transmembrane transport	BIOLOGICAL_PROCESS	1	0.0476584	11	2	1111	786
[OVER]	GO:0042592	homeostatic process	BIOLOGICAL_PROCESS	1	0.00995927	33	10	1089	778
[OVER]	GO:0007005	mitochondrion organization	BIOLOGICAL_PROCESS	1	0.0408654	6	0	1116	788
[OVER]	GO:0016740	transferase activity	MOLECULAR_FUNCTION	1	0.0315541	116	61	1006	727
[OVER]	GO:0005215	transporter activity	MOLECULAR_FUNCTION	1	0.0425963	37	15	1085	773
