## Supplemental table 4 for "A Data-Independent-Acquisition-based proteomic approach towards understanding the acclimation strategy of *Microchloropsis gaditana* CCMP526 in hypersaline conditions"

### Sheet: 55 PSU
Supplementary table S4. Temporal abundance of proteins involved in oxidative stress response in Microchloropsis gaditana CCMP526 grown in hypersaline conditions. Protein abundance is represented as log2fold change compared to control condition (38 PSU). The values in bold represent significance (p-value<0.05).
		Time (h)
UniProtIds	Protein name	0	1	6	24	72
W7T2K9	Catalase	-0.87412	1.55331	-1.0039	-0.331831	0.629268
W7TAD6	Glutathione peroxidase	-1.0471	0.620083	-0.928635	0.102571	-0.0807568
W7TAX7	2Fe-2S ferredoxin-type domain protein	-1.11054	1.24897	-1.2082	-0.0918215	0.140897
W7TC45	Glutathione peroxidase	-0.941593	1.01673	-0.804446	-0.229954	0.0550138
W7THI2	Thioredoxin-1	-1.54892	1.11906	-0.694575	-0.466422	-0.165469
W7TM71	Ferredoxin	3.59544	0.600561	-0.808944	-1.39786	-1.23389
W7TM73	Superoxide dismutase	-0.835433	1.04709	-1.0542	-0.0937892	-1.56885
W7TQF0	Ferredoxin (2fe-2s)	1.77496	0.432513	0.763494	-0.489074	0.0173558
W7TX40	Thioredoxin	-1.16718	0.727464	-1.13109	0.123535	-0.0935301
W7U001	Dehydroascorbate reductase	0.490003	0.535532	-0.810416	1.03999	-0.0376354
W7U649	Thioredoxin f	-1.50385	1.54706	-1.44503	-0.294032	-0.0166313
W7U997	Glutathione reductase	-1.02971	0.94224	-0.523907	-0.235072	0.623452
W7UBQ6	Peroxisomal glycolate oxidase	-0.889875	1.12495	-0.891511	-0.285488	0.496768

### Sheet: 100 PSU
Supplementary table S4. Temporal abundance of proteins involved in oxidative stress response in Microchloropsis gaditana CCMP526 grown in hypersaline conditions. Protein abundance is represented as log2fold change compared to control condition (38 PSU). The values in bold represent significance (p-value<0.05).
		Time (h)
UniProtIds	Protein name	0	1	6	24	72
K9ZV85	Ferredoxin	-1.42347	0.620972	-0.479346	-2.05914	-1.2433
W7T2K9	Catalase	-1.72845	1.54457	-0.0426518	-1.07426	1.59575
W7T781	Glutathione s	-1.08787	0.833206	0.213869	-0.797061	2.84785
W7T7U7	Superoxide dismutase	-1.52531	1.53339	-0.405381	-0.337362	1.71471
W7TAD6	Glutathione peroxidase	-2.32774	1.24676	-0.0380097	-0.546659	-0.0355591
W7TAX7	2Fe-2S ferredoxin-type domain protein	-2.00461	1.75477	-0.00545596	-0.694819	2.09461
W7TBC8	Thioredoxin	-1.06381	0.163594	0.390116	-0.97439	1.70147
W7TC45	Glutathione peroxidase	-1.32513	1.50567	0.126276	-0.916042	1.51076
W7TC67	Ferredoxin--NADP reductase	-0.965049	1.0349	0.0768609	-1.18583	1.51793
W7TFJ6	Thioredoxin	0.698903	0.748251	-0.221106	0.71164	-1.27733
W7TGS6	Superoxide dismutase	-1.75798	0.918109	-0.0130008	-1.33532	1.0406
W7TH45	Glutathione s (Fragment)	-1.60624	1.58765	-0.15943	0.24208	2.16276
W7THI2	Thioredoxin-1	-2.2291	1.30396	0.213148	-1.43841	1.93706
W7THR9	Thioredoxin family protein	3.02865	-0.243543	0.265366	-0.422089	0.487032
W7TLC8	Glutathione reductase	-1.36125	1.09227	0.098499	-0.650672	2.27568
W7TLY3	Thioredoxin	0.633923	-1.25961	0.398027	3.33371	1.16714
W7TM71	Ferredoxin	2.6995	-0.0457994	-0.0406563	-1.78656	-2.97453
W7TM73	Superoxide dismutase	-1.37709	1.34205	-0.0121307	-1.29441	-3.1483
W7TM82	Thioredoxin m	-1.87222	1.24783	-0.401626	0.177798	0.691837
W7TMQ1	Glutathione s-transferase	-1.90782	0.557378	0.342549	-1.30579	1.77268
W7TNQ1;W7U428	Superoxide dismutase	-1.33875	1.76226	0.0980857	-1.24641	2.34618
W7TNY9;W7U7N8	Glutathione transferase	0.458548	1.76669	0.351477	3.67481	2.93453
W7TQ45	Glutaredoxin 2	-0.777208	0.133853	-0.180593	-0.727098	1.76152
W7TU87	Glutaredoxin	-1.41019	2.53092	0.184236	-0.136837	-2.13244
W7TUN3	Sulfite ferredoxin dependent	-0.0205697	-1.32607	-0.464618	-0.402788	1.65325
W7TUS5	Glutaredoxin 3	-1.37317	0.132035	-0.244685	0.298587	1.23655
W7TVY9	Glutathione s-transferase	-0.148901	-0.0465475	0.349796	-0.656249	2.08961
W7TX40	Thioredoxin	-1.61997	1.49066	-0.178021	-0.781744	0.888738
W7TXH6	L-ascorbate peroxidase	-2.09477	1.13465	-0.0518247	-1.17321	2.08111
W7TZN7	Thioredoxin-dependent peroxide reductase	0.397356	3.43719	-1.29834	1.63316	-1.055
W7U032	Glutathione peroxidase	-1.18553	1.80385	-0.735901	0.2275	2.31095
W7U0U0	Ascorbate peroxidase	-1.92524	1.28461	0.227058	-0.224092	2.78759
W7U0V7	Glutathione s-transferase	-0.957832	-0.777406	-0.184506	1.13638	3.09277
W7U1L4	L-ascorbate peroxidase	-1.28211	1.48911	-0.130567	-0.592289	1.68314
W7U5Y2	Ferredoxin	1.97167	-0.803984	0.128285	-0.303253	-2.09366
W7U649	Thioredoxin f	-1.61299	1.76527	-0.0969133	-1.46769	1.98342
W7U997	Glutathione reductase	-1.66669	0.921106	0.307316	-0.581114	3.57838
W7U9W0	Glutaredoxin	-1.05716	0.74691	-0.0204921	-1.13142	1.96916
W7UBQ6	Peroxisomal glycolate oxidase	-1.40922	1.48158	0.0624422	-0.981037	2.55071
