## Supplemental table 5 for "A Data-Independent-Acquisition-based proteomic approach towards understanding the acclimation strategy of *Microchloropsis gaditana* CCMP526 in hypersaline conditions"

### Sheet: 100 PSU
Supplementary table S5. Temporal abundance of proteins involved in osmolyte biosynthesis in Microchloropsis gaditana CCMP526 grown in hypersaline conditions. Protein abundance is represented as log2fold change compared to control condition (38 PSU). The values in bold represent significance (p-value<0.05).
		Time (h)
UniProtIds	Protein name	0	1	6	24	72
W7TBU1	6-phosphogluconate dehydrogenase, decarboxylating	0.730324	0.719344	0.243931	0.582943	2.79298
W7TD30	UDPglucose pyrophosphorylase	0.333196	-0.151333	1.03305	-0.425715	2.17722
W7TFM0	Udp-glucose pyrophosphorylase 2	0.0511017	0.501572	-0.101644	-0.648717	4.27771
W7TIR6	Mannitol 1-phosphate dehydrogenase	-0.823602	-1.06054	0.192475	4.24745	2.69489
W7TK53	Proline dehydrogenase	-1.11033	0.697355	0.268471	-1.40061	2.35251
W7TN92	Trehalose 6-phosphate phosphatase	-1.99738	0.654547	0.138821	-1.27805	2.58016
W7TQF4	Trehalose phosphate synthase	0.320751	1.75447	0.634921	0.048714	1.91681
W7U2N9	Trehalose-6-phosphate synthase	-1.146	0.998881	0.0771876	-0.344905	1.1479
W7UBR1	Trehalose-phosphate synthase	-0.684638	0.778254	0.433494	0.431492	2.59796
W7UC11	Ornithine aminotransferase	-1.22492	1.31301	-0.136016	-0.401814	1.75738
W7TDH7;W7TUP3	Choline dehydrogenase	-1.29499	0.678797	0.229643	-0.501767	1.56045
W7TN63	Choline dehydrogenase	-0.949465	1.18641	0.092163	-0.555449	1.86873
W7TIR6	Glycerol-3-phosphate dehydrogenase	-0.823602	-1.06054	0.192475	4.24745	2.69489
