## Supplemental table 6 for "A Data-Independent-Acquisition-based proteomic approach towards understanding the acclimation strategy of *Microchloropsis gaditana* CCMP526 in hypersaline conditions"

### Sheet: 55 PSU
Supplementary table S6. Temporal abundance of proteins involved in fatty acid metabolism in Microchloropsis gaditana CCMP526 grown in hypersaline conditions. Protein abundance is represented as log2fold change compared to control condition (38 PSU). The values in bold represent significance (p-value<0.05).
		Time (h)
UniProtIds	Protein name	0	1	6	24	72
W7T3F9	Esterase lipase thioesterase family protein	8.72752	-1.1664	3.30446	-2.43999	0.469517
W7U7Q2	Lipase class 3	-1.25231	0.690276	-0.311412	-0.29118	0.991513
W7U8F0	3-oxoacyl-(Acyl-carrier-protein) reductase	-0.774596	1.21331	-1.45854	-0.00629282	0.877399
W7UCJ8	Fatty acid desaturase type 2	-0.974962	1.07338	-0.800952	-0.525507	-0.065316

### Sheet: 100 PSU
Supplementary table S6. Temporal abundance of proteins involved in fatty acid metabolism in Microchloropsis gaditana CCMP526 grown in hypersaline conditions. Protein abundance is represented as log2fold change compared to control condition (38 PSU). The values in bold represent significance (p-value<0.05).
		Time (h)
UniProtIds	Protein name	0	1	6	24	72
W7T3F9	Esterase lipase thioesterase family protein	7.61538	-3.13476	0.58018	1.15017	1.39012
W7T7Z9;W7TQA1	Lipase, class 3;Lipase, class 3 (Fragment)	-1.06462	0.727656	0.279814	-0.805409	2.57889
W7TAS6	Long-chain acyl-synthetase 7	-3.33997	1.64003	0.423906	-0.673844	1.82571
W7TDT6	Trans-2-enoyl-reductase	4.20433	3.81628	-0.926592	-0.0634009	-0.227908
W7TF53	3-oxoacyl-(Acyl-carrier-protein) reductase	-1.69055	1.24143	0.0750961	-0.925678	1.93966
W7TGA5	Lipase family protein	1.0771	0.71534	-0.280579	0.940472	2.15754
W7TGG5	Long chain acyl-coa synthetase	-0.186547	0.953889	-0.166916	-0.432179	1.74885
W7TIG2	Long-chain acyl-synthetase (Fragment)	-1.36408	0.534267	0.327419	-0.661543	2.5027
W7TN13	Monogalactosyldiacylglycerol synthase	-0.658118	0.290236	0.299705	0.149196	1.76039
W7TQE9	7-dehydrocholesterol reductase	0.200895	0.285021	0.697807	-0.0227577	1.4194
W7TRD5	3-oxoacyl-[acyl-carrier-protein] synthase	-1.43938	1.2347	-0.139351	-0.0100663	0.846706
W7TSJ6	Triglyceride lipase	0.269185	-1.81666	1.01152	-0.492696	2.56304
W7TTI2	Lysophospholipase-like protein	-1.05899	0.561673	0.12842	-0.592635	1.95338
W7TVB2	Lipolytic protein g-d-s-l family	1.28691	-6.51215	4.03493	6.08109	6.15991
W7TWF7	Lipid droplet surface protein	-1.76802	2.41574	-0.830455	0.0911133	0.571434
W7TWL2	Lipid-binding START	0.68414	-0.192088	0.21277	0.400429	2.31793
W7U6A7	Lipid droplet surface protein	-1.52897	1.00039	0.367506	-0.361669	2.1079
W7U7Q2	Lipase class 3	-1.48715	0.0815306	0.0650346	-1.25258	2.30196
W7U8F0	3-oxoacyl-(Acyl-carrier-protein) reductase	-0.525013	0.591338	-0.532664	-0.278726	2.59229
W7U9S5	Diacylglycerol acyltransferase family protein	-0.883609	0.231716	0.42531	0.334761	3.39931
W7UCJ8	Fatty acid desaturase type 2	-0.565479	1.33119	-0.109476	-1.38308	1.44867
W7TZ08	Glucose-6-phosphate 1-dehydrogenase	-0.844726	-3.85673	-0.176158	3.84161	1.85586
W7TN92	6-phosphogluconate dehydrogenase, decarboxylating	-1.99738	0.654547	0.138821	-1.27805	2.58016
