## Supplemental table 7 for "A Data-Independent-Acquisition-based proteomic approach towards understanding the acclimation strategy of *Microchloropsis gaditana* CCMP526 in hypersaline conditions"

### Sheet: 55 PSU
Supplementary table S7. Temporal abundance of proteins involved in photosynthesis in Microchloropsis gaditana CCMP526 grown in hypersaline conditions. Protein abundance is represented as log2fold change compared to control condition (38 PSU). The values in bold represent significance (p-value<0.05).
		Time (h)
UniProtIds	Protein name	0	1	6	24	72
W7TAX7	2Fe-2S ferredoxin-type domain protein	-1.11054	1.24897	-1.2082	-0.0918215	0.140897
W7TM71	Ferredoxin	3.59544	0.600561	-0.808944	-1.39786	-1.23389
W7TQF0	Ferredoxin (2fe-2s)	1.77496	0.432513	0.763494	-0.489074	0.0173558
K9ZVG9	Cytochrome b559 subunit beta	-1.17595	1.22746	-2.31029	0.56577	-0.360424
K9ZW94	Photosystem II CP47 reaction center protein	-1.05537	1.10342	-1.23827	-0.157471	-0.0347133
K9ZWI6	Cytochrome b559 subunit alpha	-1.20318	1.04937	-1.21942	-0.380335	0.0137905
K9ZWZ5	Photosystem II protein D1	-1.05728	1.14335	-0.989437	-0.603959	-0.0648173
K9ZX12	Cytochrome b6	-1.34873	1.06019	-1.57455	0.581606	-1.12227
K9ZXQ2	Photosystem I iron-sulfur center	-1.18755	0.902131	-0.835467	-1.15271	-0.825252
W7T4V5	Light-harvesting protein	-0.988863	1.22304	-1.19697	-0.364304	0.130615
W7T6P5	Light-harvesting protein	-0.73995	0.704532	-1.88182	2.32741	-0.783105
W7TCK1	Chloroplast light harvesting protein isoform 4	-0.994884	1.28279	-1.8029	-0.0197231	-0.427493
W7TEW9	Photosystem ii 12 kDa extrinsic protein	-1.20314	1.13483	-1.18577	-1.39746	-0.44142
W7TFG9	Light harvesting complex protein	-0.938227	1.20354	-1.56146	0.900201	-0.291554
W7TH67	Photosystem II PsbP, oxygen evolving complex	-2.10278	1.43229	-2.11024	1.63397	-1.9299
W7TKY4	Photosystem II PsbP, oxygen evolving complex	-0.573876	-0.294627	0.858282	1.16539	1.15016
W7TMB6	Cytochrome b5	-1.00877	0.271173	-0.451301	-0.29704	0.26489
W7TSU9	Electron transfer flavoprotein	1.31381	-0.124807	-0.0792427	-0.210557	-0.204333
W7TTD7	Light-harvesting protein	-1.24622	1.46961	-1.53803	-0.215471	-0.121289
W7TTS2	Cytochrome c oxidase polypeptide vib	-1.3672	0.927116	-1.25382	-0.832787	-1.18374
W7TXE6	Light harvesting complex protein	-1.60607	1.43524	-1.53328	-0.144724	0.0710041
W7TXJ0	Cytochrome b6-f complex iron-sulfur subunit	-0.866706	1.09454	-1.59975	0.0520538	-0.614376
W7TZB5	Light-harvesting protein	-0.963516	1.22055	-1.47504	-0.0911738	-0.0728947
W7U2H0	Light harvesting complex protein	-1.23698	1.24982	-0.899967	-0.252545	0.248954
W7U405	Light-harvesting protein	-1.21744	1.5874	-1.54068	-0.266928	-0.0682367
W7U8H1	Photosystem ii oxygen evolving complex protein	-1.09831	0.994777	-0.592957	-0.253542	0.292585
W7UA94	Cytochrome c peroxidase	0.0341105	1.06793	-1.66318	1.24527	0.0170514
W7UBF0	Light harvesting complex protein	-1.54049	1.47366	-1.77985	-0.289449	0.0794437

### Sheet: 100 PSU
Supplementary table S7. Temporal abundance of proteins involved in photosynthesis in Microchloropsis gaditana CCMP526 grown in hypersaline conditions. Protein abundance is represented as log2fold change compared to control condition (38 PSU). The values in bold represent significance (p-value<0.05).
		Time (h)
UniProtIds	Protein name	0	1	6	24	72
W7TAX7	2Fe-2S ferredoxin-type domain protein	-2.00461	1.75477	-0.00545596	-0.694819	2.09461
W7TNT0	ATPase, F0 complex, subunit B, mitochondrial	-1.64474	1.18356	-0.0845144	-1.52071	1.51382
W7U348	ATPase, F0 complex, subunit D, mitochondrial	-1.18085	1.98223	-0.511844	0.126597	0.331069
W7TCK1	Chloroplast light harvesting protein isoform 4	-1.55375	1.97967	-0.174958	-0.982254	1.05115
W7TQL4	Cytochrome b-c1 complex subunit Rieske, mitochondrial	-2.08979	0.866379	-0.081019	-0.0306662	0.292438
W7TMB6	Cytochrome b5	-1.66996	0.305255	-0.320582	-0.756041	1.10802
K9ZWI6	Cytochrome b559 subunit alpha	-2.48501	1.48234	-0.036898	-1.266	1.16272
K9ZVG9	Cytochrome b559 subunit beta	-1.04866	3.12191	0.0821176	-0.98522	0.769275
K9ZX12	Cytochrome b6	-2.57029	1.56616	-0.469704	-0.724904	-0.0289756
W7TXJ0	Cytochrome b6-f complex iron-sulfur subunit	-1.28872	2.22016	-0.390153	-0.893787	-0.106518
W7TR74	Cytochrome c oxidase copper chaperone	-1.13071	0.762595	0.334452	0.392144	1.22042
W7TTS2	Cytochrome c oxidase polypeptide vib	-1.79635	1.37847	-1.20392	-0.207113	-1.25055
K9ZVJ2	Cytochrome c oxidase subunit 2	-0.753188	1.02435	0.540403	-0.277645	1.69851
W7TKL4	Cytochrome c oxidase subunit vb	-1.22979	0.974999	0.185321	-1.57707	2.11141
K9ZXJ9	Cytochrome c-550	-1.42643	1.60201	-0.163917	-0.939957	0.810082
W7TM97	Cytochrome c1 heme protein	-1.78708	0.00120121	0.194041	-0.919113	2.47829
K9ZXM5	Cytochrome c6	-1.02055	0.396519	-0.434786	-1.96312	0.432652
K9ZV90	Cytochrome f	-1.44961	1.02248	0.194886	-1.43665	1.13107
W7TBJ4	Electron transfer flavoprotein subunit beta	-0.433127	-0.373603	-0.169015	-0.112219	1.3509
W7TSX6	Electron transfer flavoprotein-ubiquinone oxidoreductase	-0.749972	-0.37758	0.293694	0.349162	2.35099
K9ZV85	Ferredoxin	-1.42347	0.620972	-0.479346	-2.05914	-1.2433
W7TM71	Ferredoxin	2.6995	-0.0457994	-0.0406563	-1.78656	-2.97453
W7U5Y2	Ferredoxin	1.97167	-0.803984	0.128285	-0.303253	-2.09366
W7TC67	Ferredoxin--NADP reductase	-0.965049	1.0349	0.0768609	-1.18583	1.51793
W7TZ08	Glucose-6-phosphate 1-dehydrogenase	-0.844726	-3.85673	-0.176158	3.84161	1.85586
W7TG62	H-or na-translocating f-v-type and a-type atpase (F-atpase) superfamily	-1.47132	0.706992	-0.276622	-0.666449	2.1693
W7TFG9	Light harvesting complex protein	-2.05797	1.58684	-0.214302	0.182141	1.37454
W7TI84	Light harvesting complex protein	-0.247857	0.590689	-0.0353428	-1.22194	4.30559
W7TXE6	Light harvesting complex protein	-2.4845	1.77699	-0.0997433	-1.54279	1.27169
W7U2H0	Light harvesting complex protein	-1.81311	1.104	0.0151533	-1.21669	2.24323
W7UBF0	Light harvesting complex protein	-1.89452	2.06782	-0.240513	-1.41998	2.61335
W7TIB0	Light harvesting complex protein (Fragment)	-1.31636	2.60526	-0.589582	0.534763	1.20529
W7T4V5	Light-harvesting protein	-1.35195	1.59331	-0.0154853	-1.51555	1.44916
W7T6P5	Light-harvesting protein	-0.376994	1.78957	-0.898512	1.00515	-0.88842
W7T8I0	Light-harvesting protein	2.58101	1.44126	-0.422409	-1.37932	-1.21195
W7TJ16	Light-harvesting protein	-0.0750505	1.70376	0.0790408	-1.23537	-0.501344
W7TRI0	Light-harvesting protein	-0.8873	1.48926	0.0411233	-1.21049	1.52806
W7TTD7	Light-harvesting protein	-2.1551	1.76201	-0.252032	-1.55991	1.28394
W7TX20	Light-harvesting protein	-1.29355	1.37843	0.173451	-1.8755	0.291542
W7TZB5	Light-harvesting protein	-1.38778	1.52219	-0.201575	-1.02561	1.31467
W7U405	Light-harvesting protein	-1.51489	1.97436	-0.159445	-1.45252	1.6473
W7UAI7	Light-harvesting protein	-1.19886	1.39472	0.0432942	-1.72789	1.34765
K9ZXQ2	Photosystem I iron-sulfur center	-1.53685	0.908853	-0.0964471	-1.82405	-0.580541
K9ZXE3	Photosystem I P700 chlorophyll a apoprotein A1	-1.84357	1.14768	0.283621	-1.36286	1.67214
K9ZV65	Photosystem I P700 chlorophyll a apoprotein A2	-1.61794	1.33843	0.244463	-0.934562	0.708428
K9ZXL1	Photosystem I reaction center subunit II	-1.09135	1.06639	0.218378	-1.65689	1.07192
K9ZV47	Photosystem I reaction center subunit III	-0.271246	1.24516	0.400267	-0.771281	-1.78772
W7TYA6	Photosystem ii 11 kd protein	-1.29246	1.65958	0.121598	-1.1612	1.70566
W7TEW9	Photosystem ii 12 kDa extrinsic protein	-1.31985	1.24426	-0.0571667	-1.92668	0.673351
K9ZWY6	Photosystem II CP43 reaction center protein	-1.3758	2.46875	-0.208175	-0.175531	-0.618778
K9ZW94	Photosystem II CP47 reaction center protein	-2.09629	1.92026	0.0402848	-1.14199	1.30893
K9ZV27	Photosystem II D2 protein	-0.941023	1.5551	0.19503	-1.73623	1.40464
W7U8H1	Photosystem ii oxygen evolving complex protein	-1.98052	1.16668	0.237432	-1.09258	2.10511
K9ZWZ5	Photosystem II protein D1	-1.40687	1.5448	0.0719813	-1.46018	1.17549
W7TH67	Photosystem II PsbP, oxygen evolving complex	-1.65685	3.15301	-0.458468	-0.050043	-1.90694
K9ZXQ7	Photosystem II reaction center protein H	7.04818	3.92196	0.442304	1.12416	-4.53856
W7TR43	Photosystem II stability/assembly factor	-1.82804	1.37184	-0.044264	-1.14163	1.74009
W7TUN3	Sulfite ferredoxin dependent	-0.0205697	-1.32607	-0.464618	-0.402788	1.65325
W7TZ08	Glucose-6-phosphate 1-dehydrogenase	-0.844726	-3.85673	-0.176158	3.84161	1.85586
W7UC09	Porphobilinogen deaminase	-0.636785	0.504578	-0.167165	-0.39782	-1.1887
W7TZZ4	Carbonic anhydrase	-1.05457	1.39282	0.563571	-1.35945	2.73124
